# Molecular characteristics of chronic hepatitis B virus infection among voluntary blood donors in Kinshasa, Democratic Republic of the Congo

**DOI:** 10.1101/740803

**Authors:** Pati Moloko Maindo, Didier Anzenza Mudwahefa, Jean-Pierre Kambala Mukendi, Sylvain Ramazani Yuma, Jérémie Masidi Muwonga, Gerald Misinzo

## Abstract

**Background:** Hepatitis B represents a major global health problem. Despite the high endemicity of hepatitis B in Sub-Saharan Africa, little is known about the molecular characteristics of chronic hepatitis B virus (HBV) infection in Africa, and there are very few published studies that describe the genetic characteristics of HBV in asymptomatic adults in DRC. The present study aimed at determining the molecular diversity of chronic HBV infection in voluntary blood donors in Kinshasa, DRC.

**Methods:** Blood samples from 582 voluntary blood donors at the National Blood Transfusion Centre in Kinshasa, DRC, were screened for hepatitis B surface antigen (HBsAg) using enzyme-linked immunosorbent assay (ELISA). Partial amplification and sequencing of S gene in HBV-positive samples was conducted.

**Results:** The presence of HBsAg was detected in 6.9 % (40/582) blood donors. Phylogenetic analysis based on partial S gene nucleotide sequences of HBV showed that the majority (66.7 %, 10/15) of HBV strains clustered into genotype A, followed by the genotypes E (26.6 %, 4/15) and D (6.7 %, 1/15). Genotype A strains were classified into subgenotype A1, quasi-subgenotype A3, and subgenotype A4, with quasi-subgenotype A3 being predominant. One new genotype A strain did not cluster with any existing HBV/A subgenotype or quasi-subgenotype.

**Conclusions:** The present study highlights the high genetic variability of chronic HBV infection in DRC, and the possibility of a new HBV/A subgenotype, suggesting that HBV has a long evolutionary history in DRC. Further molecular characterization of complete HBV genomes is needed for a more accurate assessment of HBV genetic variability and its clinical significance in DRC, as partial sequences are not appropriate for determining HBV new subgenotypes.
