## Supplemental Table 1 for "Molecular characteristics of chronic hepatitis B virus infection among voluntary blood donors in Kinshasa, Democratic Republic of the Congo"

### Sheet: Sheet1
HBV strain	Country	Collection year	Accession number	Source
DRC-Kin-9126519	DRC	2014	KR535611	Human
DRC-Kin-8140610	DRC	2014	KR535612	Human
DRC-Kin-6148689	DRC	2014	KR535613	Human
DRC-Kin-5148698	DRC	2014	KR535614	Human
DRC-Kin-4120599	DRC	2014	KR535615	Human
DRC-Kin-1120976	DRC	2014	KR535616	Human
DRC-Kin-PC1	DRC	2014	KR535608	Human
DRC-Kin-1146462	DRC	2014	KR535609	Human
DRC-Kin-4146474	DRC	2014	KR535610	Human
DRC-Kin-3146662	DRC	2014	KR535617	Human
DRC-Kin-9120817	DRC	2014	KR535618	Human
DRC-Kin-PC3	DRC	2014	KR535619	Human
DRC-Kin-6120407	DRC	2014	KR535620	Human
DRC-Kin-2120412	DRC	2014	KR535621	Human
DRC-Kin-7120432	DRC	2014	KR535622	Human
